# Postnatal increase in MRTF-dependent transcription reduces EGFR activation and proliferation of apical but not basal NSCs

**DOI:** 10.64898/2025.12.12.693930

**Authors:** Yujun Shen, Katja Baur, Martin Irmler, Johannes Beckers, Claudia Mandl, Gabriele Hölzl-Wenig, Francesca Ciccolini

**Author notes:** Correspondence should be addressed to: Dr Francesca Ciccolini, Department of Neurobiology, Interdisciplinary Center for Neurosciences (IZN), University of Heidelberg, Im Neuenheimer Feld 366, 69120 Heidelberg, Germany.

## Abstract

In the ventricular-subventricular zone (V-SVZ), both apical and basal NSCs undergo quiescence and proliferation. The epidermal growth factor receptor (EGFR) and interactions with the extracellular matrix are key regulators of adult NSC proliferation and quiescence, respectively. Here, we show that activation of EGFR significantly declines after the first postnatal weeks in apical NSCs. This decline is accompanied by a shift in serum responsive factor (SRF)-dependent transcription in apical NSCs. Specifically, growth-promoting genes targeted by SRF and ternary complex transcription factors are downregulated, whereas those targeted by SRF and myocardin-related transcription factors (MRTFs), including those involved in the extracellular matrix remodeling, are upregulated. Blocking of MRTFs, whose activity is regulated by the Rho/actin pathway and extracellular matrix interactions, restores EGFR activation and EGFR-dependent proliferation in adult apical NSCs. Thus, transcriptional programs regulated by extracellular cues differentially control EGFR activation and proliferation in neonatal and adult apical NSCs.

**Graphical abstract:** Graphical representation of the postnatal changes in transcriptional programs observed in apical and basal NSCs in V-SVZ.
