## Supplementary table S2 for "Postnatal increase in MRTF-dependent transcription reduces EGFR activation and proliferation of apical but not basal NSCs"

### Sheet: Table S2A
Supplemental Table S2A. Cilia-associated genes including Prominin-1 in apical and basal NSCs at each age. Genes were manually selected from the literature. Non-significant values (padj>0.1) were omitted.
Symbol	Gene description	Ensembl_gene_id	Neo, A vs B, FC, padj<0.1	Ad, A vs B, FC, padj<0.1
Nek10	NIMA (never in mitosis gene a)- related kinase 10	ENSMUSG00000042567	6.91493	46.0437
Rsph4a	radial spoke head 4 homolog A (Chlamydomonas)	ENSMUSG00000039552	7.84597	44.397
Ak7	adenylate kinase 7	ENSMUSG00000041323	8.2143	43.8139
Rsph1	radial spoke head 1 homolog (Chlamydomonas)	ENSMUSG00000024033	9.84077	41.1922
Dnah9	dynein, axonemal, heavy chain 9	ENSMUSG00000056752	6.75757	40.7216
Lrrc34	leucine rich repeat containing 34	ENSMUSG00000027702	6.69094	34.4051
Cfap70	cilia and flagella associated protein 70	ENSMUSG00000039543	8.86541	32.3942
Cfap57	cilia and flagella associated protein 57	ENSMUSG00000028730	8.36065	27.7046
Ttc21a	tetratricopeptide repeat domain 21A	ENSMUSG00000032514	7.82966	24.9117
Ttc29	tetratricopeptide repeat domain 29	ENSMUSG00000037101	7.60866	24.5172
Gas2l2	growth arrest-specific 2 like 2	ENSMUSG00000020686	6.62428	22.939
Ttll6	tubulin tyrosine ligase-like family, member 6	ENSMUSG00000038756	11.9895	21.8942
Rd3	retinal degeneration 3	ENSMUSG00000049353	6.8529	21.8018
Dnah1	dynein, axonemal, heavy chain 1	ENSMUSG00000019027	5.31515	16.9002
Foxj1	forkhead box J1	ENSMUSG00000034227	7.421	13.6839
Ablim1	actin-binding LIM protein 1	ENSMUSG00000025085	2.45187	8.95746
Dnah8	dynein, axonemal, heavy chain 8	ENSMUSG00000033826	4.99149	4.42072
Prom1	prominin 1	ENSMUSG00000029086	2.38906	3.80112
Ccdc13	coiled-coil domain containing 13	ENSMUSG00000079235	4.15275	3.56933
Ccno	cyclin O	ENSMUSG00000042417	11.0092

### Sheet: Table S2B
Supplemental Table S2B. Genes associated with the EGF superfamily or EGFR intracellular signal transduction are higher expressed in older versus younger NSCs in both, apical and basal samples. Genes were manually selected from the literature and filtered for significant (padj<0.1) regulation and fold-change >1.5-fold in at least one analysis.
Symbol	Gene description	Ensembl_gene_id	Emb_A vs. P21_A, FC, padj<0.1	Emb_B vs. P21_B, FC, padj<0.1
Gper1	G protein-coupled estrogen receptor 1	ENSMUSG00000053647	5.8162	2.50238
Erbb2	erb-b2 receptor tyrosine kinase 2	ENSMUSG00000062312	5.05334	1.74386
Ptpn6	protein tyrosine phosphatase, non-receptor type 6	ENSMUSG00000004266	4.50332	1.94789
Lrig1	leucine-rich repeats and immunoglobulin-like domains 1	ENSMUSG00000030029	4.19934	2.37438
Egfr	epidermal growth factor receptor	ENSMUSG00000020122	3.71224	1.79228
Osmr	oncostatin M receptor	ENSMUSG00000022146	3.38315	2.01583
Socs2	suppressor of cytokine signaling 2	ENSMUSG00000020027	3.15686	2.31392
Nrg3	neuregulin 3	ENSMUSG00000041014	3.00834	2.08059
Shc3	src homology 2 domain-containing transforming protein C3	ENSMUSG00000021448	2.86094	2.14885
Dok2	docking protein 2	ENSMUSG00000022102	2.73593
Spry2	sprouty RTK signaling antagonist 2	ENSMUSG00000022114	2.7182
Ttc23	tetratricopeptide repeat domain 23	ENSMUSG00000030555	2.32907
Vav1	vav 1 oncogene	ENSMUSG00000034116	2.31569
Ptpn9	protein tyrosine phosphatase, non-receptor type 9	ENSMUSG00000032290	1.897	1.43618
Ankrd13d	ankyrin repeat domain 13 family, member D	ENSMUSG00000005986	1.85595
Socs3	suppressor of cytokine signaling 3	ENSMUSG00000053113	1.76626	-4.7414
Prkd1	protein kinase D1	ENSMUSG00000002688	1.72535
Shcbp1	Shc SH2-domain binding protein 1	ENSMUSG00000022322	1.71391	1.2998
Nrg1	neuregulin 1	ENSMUSG00000062991	1.69085
Fancd2	Fanconi anemia, complementation group D2	ENSMUSG00000034023	1.68513
Rnf126	ring finger protein 126	ENSMUSG00000035890	1.65622	1.46627
Tom1l1	target of myb1-like 1 (chicken)	ENSMUSG00000020541	1.59786
Garem1	GRB2 associated regulator of MAPK1 subtype 1	ENSMUSG00000042680	1.57992
Fndc5	fibronectin type III domain containing 5	ENSMUSG00000001334	1.52857	1.36864
Ptpn5	protein tyrosine phosphatase, non-receptor type 5	ENSMUSG00000030854	1.51285	2.1976
Hbegf	heparin-binding EGF-like growth factor	ENSMUSG00000024486	1.50769
Ptpn13	protein tyrosine phosphatase, non-receptor type 13	ENSMUSG00000034573	-1.49996	-1.41987
Atxn2	ataxin 2	ENSMUSG00000042605	-1.51205	-1.32534
Ptprk	protein tyrosine phosphatase, receptor type, K	ENSMUSG00000019889	-1.52179
Stam2	signal transducing adaptor molecule (SH3 domain and ITAM motif) 2	ENSMUSG00000055371	-1.52379	-1.14207
Rab7	RAB7, member RAS oncogene family	ENSMUSG00000079477	-1.60925
Shc4	SHC (Src homology 2 domain containing) family, member 4	ENSMUSG00000035109	-1.67134	-1.57727
Rab5a	RAB5A, member RAS oncogene family	ENSMUSG00000017831	-1.68183	-1.34682
Stambp	STAM binding protein	ENSMUSG00000006906	-1.73783
Ptpn14	protein tyrosine phosphatase, non-receptor type 14	ENSMUSG00000026604	-1.77449	-1.60258
Socs5	suppressor of cytokine signaling 5	ENSMUSG00000037104	-1.84111
Ptpn11	protein tyrosine phosphatase, non-receptor type 11	ENSMUSG00000043733	-1.84316	-1.26573
Sorl1	sortilin-related receptor, LDLR class A repeats-containing	ENSMUSG00000049313	-1.85176
Stat1	signal transducer and activator of transcription 1	ENSMUSG00000026104	-1.86172	-1.47386
Cd82	CD82 antigen	ENSMUSG00000027215	-1.86711	-1.90012
Rin1	Ras and Rab interactor 1	ENSMUSG00000024883	-1.88267
Pdcd6ip	programmed cell death 6 interacting protein	ENSMUSG00000032504	-1.88629	-1.33786
Sh3gl2	SH3-domain GRB2-like 2	ENSMUSG00000028488	-1.88956
Tgfa	transforming growth factor alpha	ENSMUSG00000029999	-2.00735	-1.33271
Eps8	epidermal growth factor receptor pathway substrate 8	ENSMUSG00000015766	-2.00898	-1.29654
Cd9	CD9 antigen	ENSMUSG00000030342	-2.13673	-1.52023
Phlpp1	PH domain and leucine rich repeat protein phosphatase 1	ENSMUSG00000044340	-2.2901	-1.6582
Laptm4b	lysosomal-associated protein transmembrane 4B	ENSMUSG00000022257	-2.30566	-1.40826
Dnm1	dynamin 1	ENSMUSG00000026825	-2.31057
Lamp1	lysosomal-associated membrane protein 1	ENSMUSG00000031447	-2.39562
Erbb4	erb-b2 receptor tyrosine kinase 4	ENSMUSG00000062209	-2.44971
Ankrd13a	ankyrin repeat domain 13a	ENSMUSG00000041870	-2.55145	-1.26435
Itch	itchy, E3 ubiquitin protein ligase	ENSMUSG00000027598	-2.55408	-1.49286
Ptprr	protein tyrosine phosphatase, receptor type, R	ENSMUSG00000020151	-2.60831	-1.42852
Dnm2	dynamin 2	ENSMUSG00000033335	-2.60917	-1.51059
Errfi1	ERBB receptor feedback inhibitor 1	ENSMUSG00000028967	-2.69577	-1.79209
Eps15	epidermal growth factor receptor pathway substrate 15	ENSMUSG00000028552	-2.9605	-2.2501
Inppl1	inositol polyphosphate phosphatase-like 1	ENSMUSG00000032737	-2.98903	-2.68174
Ptprj	protein tyrosine phosphatase, receptor type, J	ENSMUSG00000025314	-3.049	-2.25469
Fkbp1a	FK506 binding protein 1a	ENSMUSG00000032966	-3.09	-1.35296
Fyn	Fyn proto-oncogene	ENSMUSG00000019843	-3.42556	-2.40326
Cd81	CD81 antigen	ENSMUSG00000037706	-3.49783	-1.92203
Cav1	caveolin 1, caveolae protein	ENSMUSG00000007655	-3.55669	-3.42758
Epb41l3	erythrocyte membrane protein band 4.1 like 3	ENSMUSG00000024044	-4.57596	-1.48968
Osbpl1a	oxysterol binding protein-like 1A	ENSMUSG00000044252	-5.70274	-3.04004
Rab7b	RAB7B, member RAS oncogene family	ENSMUSG00000052688	-6.67749	-1.814
Otud7b	OTU domain containing 7B	ENSMUSG00000038495	-8.37232	-3.23518
Bmp4	bone morphogenetic protein 4	ENSMUSG00000021835	-9.08779	-5.8914
Sh3gl3	SH3-domain GRB2-like 3	ENSMUSG00000030638	-15.1839	-2.80869
Ptprb	protein tyrosine phosphatase, receptor type, B	ENSMUSG00000020154	-17.8524	-9.0928
Grb14	growth factor receptor bound protein 14	ENSMUSG00000026888	-21.0874	-8.50974
Synj2	synaptojanin 2	ENSMUSG00000023805	-34.2827	-5.82215
Erbb3	erb-b2 receptor tyrosine kinase 3	ENSMUSG00000018166	-88.3989	-17.0342

### Sheet: Table S2C
Supplemental Table S2C. Genes associated with ERK/MAPK pathway in apical and basal NSCs at each age. Genes were manually selected from the literature. Non-significant values (padj>0.1) were omitted.
Symbol	Gene description	Ensembl_gene_id	Emb_A vs. P21_A, FC, padj<0.1	Emb_B vs. P21_B, FC, padj<0.1
Dusp2	dual specificity phosphatase 2	ENSMUSG00000027368	14.8561	-2.02972
Camk2d	calcium/calmodulin-dependent protein kinase II, delta	ENSMUSG00000053819	3.50607	1.55109
Shc3	src homology 2 domain-containing transforming protein C3	ENSMUSG00000021448	2.86094	2.14885
Rasgrp2	RAS, guanyl releasing protein 2	ENSMUSG00000032946	2.7978	2.50379
Camk2n2	calcium/calmodulin-dependent protein kinase II inhibitor 2	ENSMUSG00000051146	2.78167	2.87485
Dok2	docking protein 2	ENSMUSG00000022102	2.73593
Spry2	sprouty RTK signaling antagonist 2	ENSMUSG00000022114	2.7182
Dusp6	dual specificity phosphatase 6	ENSMUSG00000019960	2.44906	-1.68093
Spred3	sprouty-related EVH1 domain containing 3	ENSMUSG00000037239	2.32843	1.2533
Camk2g	calcium/calmodulin-dependent protein kinase II gamma	ENSMUSG00000021820	2.2984	1.27529
Map3k15	mitogen-activated protein kinase kinase kinase 15	ENSMUSG00000031303	2.28121
Map3k9	mitogen-activated protein kinase kinase kinase 9	ENSMUSG00000042724	2.27293	1.78849
Mras	muscle and microspikes RAS	ENSMUSG00000032470	2.20812	1.41601
Camk2b	calcium/calmodulin-dependent protein kinase II, beta	ENSMUSG00000057897	2.1923	2.84251
Camk1d	calcium/calmodulin-dependent protein kinase ID	ENSMUSG00000039145	2.18732	2.36981
Syngap1	synaptic Ras GTPase activating protein 1 homolog (rat)	ENSMUSG00000067629	2.13467	1.20113
Camsap3	calmodulin regulated spectrin-associated protein family, member 3	ENSMUSG00000044433	2.08996	1.66564
Rasal3	RAS protein activator like 3	ENSMUSG00000052142	2.00834
Rasa2	RAS p21 protein activator 2	ENSMUSG00000032413	1.91462
Cdc25b	cell division cycle 25B	ENSMUSG00000027330	1.91253	1.20122
Map3k8	mitogen-activated protein kinase kinase kinase 8	ENSMUSG00000024235	1.82497
Mapk4	mitogen-activated protein kinase 4	ENSMUSG00000024558	1.80021
Dab2ip	disabled 2 interacting protein	ENSMUSG00000026883	1.76875	1.56121
Spry1	sprouty RTK signaling antagonist 1	ENSMUSG00000037211	1.73592
Spred2	sprouty-related EVH1 domain containing 2	ENSMUSG00000045671	1.71869	1.17073
Shcbp1	Shc SH2-domain binding protein 1	ENSMUSG00000022322	1.71391	1.2998
Camkk2	calcium/calmodulin-dependent protein kinase kinase 2, beta	ENSMUSG00000029471	1.68786	2.41932
Dusp18	dual specificity phosphatase 18	ENSMUSG00000047205	1.66646	1.56683
Spry4	sprouty RTK signaling antagonist 4	ENSMUSG00000024427	1.64961
Mapk8ip2	mitogen-activated protein kinase 8 interacting protein 2	ENSMUSG00000022619	1.64455	1.43105
Camk4	calcium/calmodulin-dependent protein kinase IV	ENSMUSG00000038128	1.60567	3.05026
Map3k14	mitogen-activated protein kinase kinase kinase 14	ENSMUSG00000020941	1.58306	-1.23486
Rasgrf1	RAS protein-specific guanine nucleotide-releasing factor 1	ENSMUSG00000032356	1.58188
Rasgrp1	RAS guanyl releasing protein 1	ENSMUSG00000027347	1.56263	1.7393
Map3k1	mitogen-activated protein kinase kinase kinase 1	ENSMUSG00000021754	1.56022
Cdc25c	cell division cycle 25C	ENSMUSG00000044201	1.55859	1.28955
Map3k10	mitogen-activated protein kinase kinase kinase 10	ENSMUSG00000040390	1.53295	1.79154
Mapkbp1	mitogen-activated protein kinase binding protein 1	ENSMUSG00000033902	1.50273	1.20591
Map2k2	mitogen-activated protein kinase kinase 2	ENSMUSG00000035027	1.46756	1.4835
Hras	Harvey rat sarcoma virus oncogene	ENSMUSG00000025499	1.21465	1.78115
Mapk8ip3	mitogen-activated protein kinase 8 interacting protein 3	ENSMUSG00000024163	-1.47597	-1.23965
Ptpn13	protein tyrosine phosphatase, non-receptor type 13	ENSMUSG00000034573	-1.49996	-1.41987
Mapk1ip1	mitogen-activated protein kinase 1 interacting protein 1	ENSMUSG00000041775	-1.53652	-1.70589
Dusp28	dual specificity phosphatase 28	ENSMUSG00000047067	-1.55633
Sos2	SOS Ras/Rho guanine nucleotide exchange factor 2	ENSMUSG00000034801	-1.64673	-1.35753
Shc4	SHC (Src homology 2 domain containing) family, member 4	ENSMUSG00000035109	-1.67134	-1.57727
Map2k1	mitogen-activated protein kinase kinase 1	ENSMUSG00000004936	-1.73202
Rapgef5	Rap guanine nucleotide exchange factor (GEF) 5	ENSMUSG00000041992	-1.73215
Calm1	calmodulin 1	ENSMUSG00000001175	-1.77284
Nras	neuroblastoma ras oncogene	ENSMUSG00000027852	-1.8368	-1.20605
Ptpn11	protein tyrosine phosphatase, non-receptor type 11	ENSMUSG00000043733	-1.84316	-1.26573
Dusp19	dual specificity phosphatase 19	ENSMUSG00000027001	-1.92181	-1.35174
Map4k4	mitogen-activated protein kinase kinase kinase kinase 4	ENSMUSG00000026074	-1.98834	-1.34374
Map4k5	mitogen-activated protein kinase kinase kinase kinase 5	ENSMUSG00000034761	-2.0224	-1.73375
Camk2a	calcium/calmodulin-dependent protein kinase II alpha	ENSMUSG00000024617	-2.3697
Dusp26	dual specificity phosphatase 26 (putative)	ENSMUSG00000039661	-2.4115	-1.32482
Dusp3	dual specificity phosphatase 3 (vaccinia virus phosphatase VH1-related)	ENSMUSG00000003518	-2.45674	-1.31955
Camk2n1	calcium/calmodulin-dependent protein kinase II inhibitor 1	ENSMUSG00000046447	-2.62405	-1.56525
Map3k11	mitogen-activated protein kinase kinase kinase 11	ENSMUSG00000004054	-2.76032	-1.28198
Mapk8ip1	mitogen-activated protein kinase 8 interacting protein 1	ENSMUSG00000027223	-2.76403	-1.29497
Rasgef1a	RasGEF domain family, member 1A	ENSMUSG00000030134	-2.77711
Ralgds	ral guanine nucleotide dissociation stimulator	ENSMUSG00000026821	-2.97694	-1.51614
Rras	related RAS viral (r-ras) oncogene	ENSMUSG00000038387	-3.01584	-1.58245
Mapk3	mitogen-activated protein kinase 3	ENSMUSG00000063065	-3.51129	-1.35826
Dusp9	dual specificity phosphatase 9	ENSMUSG00000031383	-4.07324	-1.97083
Shcbp1l	Shc SH2-domain binding protein 1-like	ENSMUSG00000042708	-4.27197	-5.80796
Rapgef4	Rap guanine nucleotide exchange factor (GEF) 4	ENSMUSG00000049044	-4.73754	-1.93456
Rasal1	RAS protein activator like 1 (GAP1 like)	ENSMUSG00000029602	-6.53153
Rasgef1b	RasGEF domain family, member 1B	ENSMUSG00000089809	-7.35246	-4.48247
Dusp7	dual specificity phosphatase 7	ENSMUSG00000053716	-7.65046	-1.73441
Dusp15	dual specificity phosphatase-like 15	ENSMUSG00000042662	-10.5043	-6.87776
Dusp5	dual specificity phosphatase 5	ENSMUSG00000034765		-6.66265

### Sheet: Table S2D
Supplemental Table S2D. Genes associated with the SRF/TCF transcriptional pathway, MRTFs activation, or downstream immediate early genes . Genes were manually selected from the literature. Non-significant values (padj>0.1) were omitted.
Symbol	Gene description	Ensembl_gene_id	Ad, A vs. B, FC, padj<0.1	Emb_A vs. P21_A, FC, padj<0.1	Emb_B vs. P21_B, FC, padj<0.1
Rassf9	Ras association (RalGDS/AF-6) domain family (N-terminal) member 9	ENSMUSG00000044921	102.633	-4.26648
Tgm2	transglutaminase 2, C polypeptide	ENSMUSG00000037820	18.2825	-4.98801
Rap1a	RAS-related protein 1a	ENSMUSG00000068798	3.53543	-10.4951	-2.84023
Cd44	CD44 antigen	ENSMUSG00000005087	3.43633	3.84185	5.32618
Rassf8	Ras association (RalGDS/AF-6) domain family (N-terminal) member 8	ENSMUSG00000030259	2.89983	-5.86152	-3.26866
Arhgef5	Rho guanine nucleotide exchange factor (GEF) 5	ENSMUSG00000033542	2.82106	1.52288	1.90101
Arhgef10	Rho guanine nucleotide exchange factor (GEF) 10	ENSMUSG00000071176	2.65702	-9.86955	-6.6736
Arhgef28	Rho guanine nucleotide exchange factor (GEF) 28	ENSMUSG00000021662	2.45375	-15.0356	-5.61811
Cdk5r2	cyclin-dependent kinase 5, regulatory subunit 2 (p39)	ENSMUSG00000090071	2.32982	1.58887	3.32884
Pak1	p21 (RAC1) activated kinase 1	ENSMUSG00000030774	2.2796	-3.54318	-1.25367
Dusp16	dual specificity phosphatase 16	ENSMUSG00000030203	2.26028	-2.29636	-1.68875
Phactr1	phosphatase and actin regulator 1	ENSMUSG00000054728	2.15536	-3.22004	-1.42032
Arhgef19	Rho guanine nucleotide exchange factor (GEF) 19	ENSMUSG00000028919	2.10839	-1.6312	-1.99486
Phactr3	phosphatase and actin regulator 3	ENSMUSG00000027525	1.86668	-2.86761	-1.39463
Rassf10	Ras association (RalGDS/AF-6) domain family (N-terminal) member 10	ENSMUSG00000098132	1.81728	-2.18407	-2.6509
Arfgef2	ADP-ribosylation factor guanine nucleotide-exchange factor 2 (brefeldin A-inhibited)	ENSMUSG00000074582	1.62452	-2.00378	-1.43426
Rhoa	ras homolog family member A	ENSMUSG00000007815	1.52224	-1.52044
Arhgef37	Rho guanine nucleotide exchange factor (GEF) 37	ENSMUSG00000045094	1.51299	-3.6695	-1.88816
Mrtfb	myocardin related transcription factor B	ENSMUSG00000009569	1.47172	1.49752	1.75223
Cdk5	cyclin-dependent kinase 5	ENSMUSG00000028969	1.46399	-1.56387
Ngef	neuronal guanine nucleotide exchange factor	ENSMUSG00000026259	1.44048	2.11732	1.66337
Rac1	Rac family small GTPase 1	ENSMUSG00000001847	1.40698	-1.56022	-1.13521
Abl1	c-abl oncogene 1, non-receptor tyrosine kinase	ENSMUSG00000026842	1.40257	-2.18852	-1.42605
Ptk2	PTK2 protein tyrosine kinase 2	ENSMUSG00000022607	1.39297	-1.80834	-1.49986
Arfgef1	ADP-ribosylation factor guanine nucleotide-exchange factor 1(brefeldin A-inhibited)	ENSMUSG00000067851	1.2227	-1.67425	-1.27968
Mrtfa	myocardin related transcription factor A	ENSMUSG00000042292	-1.35554	1.71716	1.47899
Cdk5r1	cyclin-dependent kinase 5, regulatory subunit 1 (p35)	ENSMUSG00000048895	-1.57291	1.60499	1.65104
Arhgef25	Rho guanine nucleotide exchange factor (GEF) 25	ENSMUSG00000019467	-1.57994	1.65103	-1.16342
Mapk12	mitogen-activated protein kinase 12	ENSMUSG00000022610	-1.88106	2.37998
Arhgef40	Rho guanine nucleotide exchange factor (GEF) 40	ENSMUSG00000004562	-2.01133	2.17415
Rassf1	Ras association (RalGDS/AF-6) domain family member 1	ENSMUSG00000010067	-2.19435		-1.70911
Srf	serum response factor	ENSMUSG00000015605	-2.26471		-1.78348
Elk3	ELK3, member of ETS oncogene family	ENSMUSG00000008398	-2.37534	3.47658	1.67248
Arhgef6	Rac/Cdc42 guanine nucleotide exchange factor (GEF) 6	ENSMUSG00000031133	-2.56757	1.8042
Rassf5	Ras association (RalGDS/AF-6) domain family member 5	ENSMUSG00000026430	-6.26833		-1.69756
Egr3	early growth response 3	ENSMUSG00000033730	-11.6539	2.05038	-7.35225
Fos	FBJ osteosarcoma oncogene	ENSMUSG00000021250	-12.9344		-9.19301
Egr1	early growth response 1	ENSMUSG00000038418	-16.6961		-9.11111
Egr2	early growth response 2	ENSMUSG00000037868	-36.722	2.35353	-6.34567
Arhgef15	Rho guanine nucleotide exchange factor (GEF) 15	ENSMUSG00000052921		3.50248	3.24864
Arhgef16	Rho guanine nucleotide exchange factor (GEF) 16	ENSMUSG00000029032		1.97918
Arhgef17	Rho guanine nucleotide exchange factor (GEF) 17	ENSMUSG00000032875		1.87873	1.42373
Arhgef2	rho/rac guanine nucleotide exchange factor (GEF) 2	ENSMUSG00000028059		-2.39313	-1.45225
Arhgef26	Rho guanine nucleotide exchange factor (GEF) 26	ENSMUSG00000036885		2.20531
Arhgef39	Rho guanine nucleotide exchange factor (GEF) 39	ENSMUSG00000051517		1.7109
Rassf7	Ras association (RalGDS/AF-6) domain family (N-terminal) member 7	ENSMUSG00000038618		1.82599	1.81358

### Sheet: Table S2E
Supplemental Table S2E. Genes targeted by the SRF/MRTF transcriptional pathway, particularly those involved in cytoskeleton organization and extracellular matrix interaction . Genes were manually selected from the literature. Non-significant values (padj>0.1) were omitted.
Symbol	Gene description	Ensembl_gene_id	Emb_A vs. P21_A, FC, padj<0.1	Emb_B vs. P21_B, FC, padj<0.1
Thbs1	thrombospondin 1	ENSMUSG00000040152	3.27065	2.70709
Palld	palladin, cytoskeletal associated protein	ENSMUSG00000058056	2.81802	1.68252
Actr3b	ARP3 actin-related protein 3B	ENSMUSG00000056367	2.79149	1.69163
Lasp1	LIM and SH3 protein 1	ENSMUSG00000038366	2.12313	1.58431
Tubb6	tubulin, beta 6 class V	ENSMUSG00000001473	2.08375	1.48556
Myl9	myosin, light polypeptide 9, regulatory	ENSMUSG00000067818	1.98576
Col5a2	collagen, type V, alpha 2	ENSMUSG00000026042	1.95387
Vim	vimentin	ENSMUSG00000026728	1.85614	1.59364
Vasp	vasodilator-stimulated phosphoprotein	ENSMUSG00000030403	1.82587	1.23482
Actn1	actinin, alpha 1	ENSMUSG00000015143	1.80143	1.75882
B4galt1	UDP-Gal:betaGlcNAc beta 1,4- galactosyltransferase, polypeptide 1	ENSMUSG00000028413	1.75809
Myo1c	myosin IC	ENSMUSG00000017774	1.67271
Atat1	alpha tubulin acetyltransferase 1	ENSMUSG00000024426	-1.44199
Kif5b	kinesin family member 5B	ENSMUSG00000006740	-1.50835	-1.22635
Arid5b	AT rich interactive domain 5B (MRF1-like)	ENSMUSG00000019947	-1.51201	-1.32839
Tln1	talin 1	ENSMUSG00000028465	-1.52739
Cdc42se2	CDC42 small effector 2	ENSMUSG00000052298	-1.59912
Mapre1	microtubule-associated protein, RP/EB family, member 1	ENSMUSG00000027479	-1.64557	-1.11896
Itpr1	inositol 1,4,5-trisphosphate receptor 1	ENSMUSG00000030102	-1.68098
Cdc42bpa	CDC42 binding protein kinase alpha	ENSMUSG00000026490	-1.69055	-1.13999
Arl6ip5	ADP-ribosylation factor-like 6 interacting protein 5	ENSMUSG00000035199	-1.69875
Dctn4	dynactin 4	ENSMUSG00000024603	-1.70243	-1.25801
Trio	triple functional domain (PTPRF interacting)	ENSMUSG00000022263	-1.74708	-1.63645
Dstn	destrin	ENSMUSG00000015932	-1.75695	-1.22271
Actn4	actinin alpha 4	ENSMUSG00000054808	-1.80582
Lima1	LIM domain and actin binding 1	ENSMUSG00000023022	-1.83452	-1.29968
Fez1	fasciculation and elongation protein zeta 1 (zygin I)	ENSMUSG00000032118	-1.86528
Pdcd6ip	programmed cell death 6 interacting protein	ENSMUSG00000032504	-1.88629	-1.33786
Fscn1	fascin actin-bundling protein 1	ENSMUSG00000029581	-1.90266
Cfl2	cofilin 2, muscle	ENSMUSG00000062929	-1.90611	-1.25271
Lmna	lamin A	ENSMUSG00000028063	-1.91621	-1.50842
Hsd17b12	hydroxysteroid (17-beta) dehydrogenase 12	ENSMUSG00000027195	-1.94223	-1.22859
Fgd3	FYVE, RhoGEF and PH domain containing 3	ENSMUSG00000037946	-1.99769	-1.43038
Ecm2	extracellular matrix protein 2, female organ and adipocyte specific	ENSMUSG00000043631	-2.04643
Itgb1	integrin beta 1 (fibronectin receptor beta)	ENSMUSG00000025809	-2.12494	-1.40406
Pde4dip	phosphodiesterase 4D interacting protein (myomegalin)	ENSMUSG00000038170	-2.1502	-1.24121
Lats2	large tumor suppressor 2	ENSMUSG00000021959	-2.20316	-2.53617
Adam9	a disintegrin and metallopeptidase domain 9 (meltrin gamma)	ENSMUSG00000031555	-2.35985	-1.39124
Fhl2	four and a half LIM domains 2	ENSMUSG00000008136	-2.39196	-1.73081
Map3k11	mitogen-activated protein kinase kinase kinase 11	ENSMUSG00000004054	-2.76032	-1.28198
Zeb2	zinc finger E-box binding homeobox 2	ENSMUSG00000026872	-2.79489	-1.87749
Col6a2	collagen, type VI, alpha 2	ENSMUSG00000020241	-2.93459
Arpc1a	actin related protein 2/3 complex, subunit 1A	ENSMUSG00000029621	-3.2677	-1.30064
Csrp1	cysteine and glycine-rich protein 1	ENSMUSG00000026421	-3.28004	-2.05202
Fyn	Fyn proto-oncogene	ENSMUSG00000019843	-3.42556	-2.40326
Itgb3	integrin beta 3	ENSMUSG00000020689	-3.72016
Wipf1	WAS/WASL interacting protein family, member 1	ENSMUSG00000075284	-3.9208	-1.7038
Tns3	tensin 3	ENSMUSG00000020422	-4.0147	-3.6676
Plau	plasminogen activator, urokinase	ENSMUSG00000021822	-4.55761	2.38682
Pdgfa	platelet derived growth factor, alpha	ENSMUSG00000025856	-5.00204	-3.84819
Bcar1	breast cancer anti-estrogen resistance 1	ENSMUSG00000031955	-5.33749	-3.03878
Acta2	actin alpha 2, smooth muscle, aorta	ENSMUSG00000035783	-5.45648
Arc	activity regulated cytoskeletal-associated protein	ENSMUSG00000022602	-7.23255	-4.95791
Itgb4	integrin beta 4	ENSMUSG00000020758	-7.87056	-6.71148
Sirt2	sirtuin 2	ENSMUSG00000015149	-12.5976	-5.08068
Fhl3	four and a half LIM domains 3	ENSMUSG00000032643	-13.0907	-4.51515
Arpc1b	actin related protein 2/3 complex, subunit 1B	ENSMUSG00000029622	-13.3679

### Sheet: Table S2F
Supplemental Table S2F. Cilia-related genes are higher expressed in young versus older NSCs in both, apical and basal samples. Cilia-related genes were obtained from Ingenuity Pathway Analysis software (Qiagen) and filtered for significant (padj<0.1) regulation and fold-change >2-fold in the indicated analyses.
Symbol	Gene description	Ensembl_gene_id	Neo_A vs Ad_A, FC>2, padj<0.1, 32 up, 25 down	Neo_B vs Ad_B, FC>2, padj<0.1, 20 up, 14 down
Mcidas	multiciliate differentiation and DNA synthesis associated cell cycle protein	ENSMUSG00000074651	20.8689
Ccno	cyclin O	ENSMUSG00000042417	8.19135
Lrat	lecithin-retinol acyltransferase (phosphatidylcholine-retinol-O-acyltransferase)	ENSMUSG00000028003	7.0772
Ablim3	actin binding LIM protein family, member 3	ENSMUSG00000032735	6.90642	8.3065
Adamts18	a disintegrin-like and metallopeptidase (reprolysin type) with thrombospondin type 1 motif, 18	ENSMUSG00000053399	5.99168
Gli1	GLI-Kruppel family member GLI1	ENSMUSG00000025407	5.80616
Pla2g3	phospholipase A2, group III	ENSMUSG00000034579	4.2886
Septin9	septin 9	ENSMUSG00000059248	4.11281	2.78219
Kcnf1	potassium voltage-gated channel, subfamily F, member 1	ENSMUSG00000051726	3.90079	2.65478
Micall2	MICAL-like 2	ENSMUSG00000036718	3.12871
Epha3	Eph receptor A3	ENSMUSG00000052504	2.99366
Adamts9	a disintegrin-like and metallopeptidase (reprolysin type) with thrombospondin type 1 motif, 9	ENSMUSG00000030022	2.9396
Camk1g	calcium/calmodulin-dependent protein kinase I gamma	ENSMUSG00000016179	2.92827	2.4934
Lama5	laminin, alpha 5	ENSMUSG00000015647	2.84888
Otx2	orthodenticle homeobox 2	ENSMUSG00000021848	2.77436
Htr6	5-hydroxytryptamine (serotonin) receptor 6	ENSMUSG00000028747	2.7485	3.69842
Stil	Scl/Tal1 interrupting locus	ENSMUSG00000028718	2.60522
Smo	smoothened, frizzled class receptor	ENSMUSG00000001761	2.60404
Dnah8	dynein, axonemal, heavy chain 8	ENSMUSG00000033826	2.59339	2.29689
Fam186b	family with sequence similarity 186, member B	ENSMUSG00000078907	2.55956
Plk4	polo like kinase 4	ENSMUSG00000025758	2.52166
Cdhr1	cadherin-related family member 1	ENSMUSG00000021803	2.39118	2.74767
Tulp1	tubby like protein 1	ENSMUSG00000037446	2.28457
Rbp1	retinol binding protein 1, cellular	ENSMUSG00000046402	2.25782
Ptk7	PTK7 protein tyrosine kinase 7	ENSMUSG00000023972	2.20044
Wwtr1	WW domain containing transcription regulator 1	ENSMUSG00000027803	2.17432
Smad6	SMAD family member 6	ENSMUSG00000036867	2.15565
Rfx4	regulatory factor X, 4 (influences HLA class II expression)	ENSMUSG00000020037	2.12079
Camsap3	calmodulin regulated spectrin-associated protein family, member 3	ENSMUSG00000044433	2.08996
Cby1	chibby family member 1, beta catenin antagonist	ENSMUSG00000022428	2.07404
Tesk1	testis specific protein kinase 1	ENSMUSG00000028458	2.06714
Fes	feline sarcoma oncogene	ENSMUSG00000053158	2.04549
Cfap58	cilia and flagella associated protein 58	ENSMUSG00000046585	-2.01345
Fam166b	family with sequence similarity 166, member B	ENSMUSG00000042788	-2.01601
Clcn4	chloride channel, voltage-sensitive 4	ENSMUSG00000000605	-2.09318
Itgb1	integrin beta 1 (fibronectin receptor beta)	ENSMUSG00000025809	-2.12494
Dnah5	dynein, axonemal, heavy chain 5	ENSMUSG00000022262	-2.18361
Cyld	CYLD lysine 63 deubiquitinase	ENSMUSG00000036712	-2.28609
Rims1	regulating synaptic membrane exocytosis 1	ENSMUSG00000041670	-2.28883
Adgb	androglobin	ENSMUSG00000050994	-2.5121
Kcnj10	potassium inwardly-rectifying channel, subfamily J, member 10	ENSMUSG00000044708	-2.52751	-2.1251
Fhdc1	FH2 domain containing 1	ENSMUSG00000041842	-2.58304
Dnm2	dynamin 2	ENSMUSG00000033335	-2.60917
Syne1	spectrin repeat containing, nuclear envelope 1	ENSMUSG00000096054	-2.93678
Arl2	ADP-ribosylation factor-like 2	ENSMUSG00000024944	-3.03779
Odad2	outer dynein arm docking complex subunit 2	ENSMUSG00000061802	-3.20395
Ptpdc1	protein tyrosine phosphatase domain containing 1	ENSMUSG00000038042	-3.28925	-2.09449
Mast3	microtubule associated serine/threonine kinase 3	ENSMUSG00000031833	-3.3822
Pak5	p21 (RAC1) activated kinase 5	ENSMUSG00000039913	-3.49614
Prom1	prominin 1	ENSMUSG00000029086	-3.94799	-2.48137
Ccp110	centriolar coiled coil protein 110	ENSMUSG00000033904	-4.371	-2.02865
Septin7	septin 7	ENSMUSG00000001833	-4.48728	-2.17758
Rdh12	retinol dehydrogenase 12	ENSMUSG00000021123	-4.66289	-2.01131
Cilk1	ciliogenesis associated kinase 1	ENSMUSG00000009828	-5.88339	-2.07983
Sirt2	sirtuin 2	ENSMUSG00000015149	-12.5976	-5.08068
Onecut2	one cut domain, family member 2	ENSMUSG00000045991	-23.1053	-5.37699
Cdk18	cyclin-dependent kinase 18	ENSMUSG00000026437	-38.153	-13.1605
Gsn	gelsolin	ENSMUSG00000026879	-67.6228	-14.955
Alpk1	alpha-kinase 1	ENSMUSG00000028028		-2.70268
Odad1	outer dynein arm docking complex subunit 1	ENSMUSG00000040189		-2.25693
Ccdc13	coiled-coil domain containing 13	ENSMUSG00000079235		-2.09814
Tbc1d30	TBC1 domain family, member 30	ENSMUSG00000052302		2.36576
Dnah1	dynein, axonemal, heavy chain 1	ENSMUSG00000019027		2.37185
Foxj1	forkhead box J1	ENSMUSG00000034227		2.65643
Ttc29	tetratricopeptide repeat domain 29	ENSMUSG00000037101		2.662
Ablim1	actin-binding LIM protein 1	ENSMUSG00000025085		2.7937
Camk4	calcium/calmodulin-dependent protein kinase IV	ENSMUSG00000038128		3.05026
Gas2l2	growth arrest-specific 2 like 2	ENSMUSG00000020686		3.17849
Rsph4a	radial spoke head 4 homolog A (Chlamydomonas)	ENSMUSG00000039552		3.19101
Rsph1	radial spoke head 1 homolog (Chlamydomonas)	ENSMUSG00000024033		3.59472
Rd3	retinal degeneration 3	ENSMUSG00000049353		3.74794
Dnah9	dynein, axonemal, heavy chain 9	ENSMUSG00000056752		3.77634
Nek10	NIMA (never in mitosis gene a)- related kinase 10	ENSMUSG00000042567		4.94549
Lrrc34	leucine rich repeat containing 34	ENSMUSG00000027702		6.62436

### Sheet: Table S2G
Supplemental Table S2G. Genes associated with Gaba signaling were manually selected from the literature. Sigificant genes (padj<0.1) with a fold-change>2x are shown.
Symbol	Gene description	Ensembl_gene_id	Emb_A vs P21_A FC>2x, padj<0.1	Emb_B vs P21_B, FC>2x, padj<0.1	P21_A vs P21_B, FC>2x, padj<0.1
Aqp4	aquaporin 4	ENSMUSG00000024411
Gabarapl1	gamma-aminobutyric acid (GABA) A receptor-associated protein-like 1	ENSMUSG00000030161
Gabarapl2	gamma-aminobutyric acid (GABA) A receptor-associated protein-like 2	ENSMUSG00000031950
Gabbr1	gamma-aminobutyric acid (GABA) B receptor, 1	ENSMUSG00000024462
Gabbr2	gamma-aminobutyric acid (GABA) B receptor, 2	ENSMUSG00000039809	2.09676
Gabra1	gamma-aminobutyric acid (GABA) A receptor, subunit alpha 1	ENSMUSG00000010803	2.40107	2.1657
Gabra2	gamma-aminobutyric acid (GABA) A receptor, subunit alpha 2	ENSMUSG00000000560		2.47516
Gabra3	gamma-aminobutyric acid (GABA) A receptor, subunit alpha 3	ENSMUSG00000031343
Gabra4	gamma-aminobutyric acid (GABA) A receptor, subunit alpha 4	ENSMUSG00000029211	3.12226
Gabra5	gamma-aminobutyric acid (GABA) A receptor, subunit alpha 5	ENSMUSG00000055078	6.86096	12.219	2.10271
Gabra6	gamma-aminobutyric acid (GABA) A receptor, subunit alpha 6	ENSMUSG00000020428
Gabrb1	gamma-aminobutyric acid (GABA) A receptor, subunit beta 1	ENSMUSG00000029212	2.02968
Gabrb2	gamma-aminobutyric acid (GABA) A receptor, subunit beta 2	ENSMUSG00000007653
Gabrb3	gamma-aminobutyric acid (GABA) A receptor, subunit beta 3	ENSMUSG00000033676
Gabrd	gamma-aminobutyric acid (GABA) A receptor, subunit delta	ENSMUSG00000029054			3.2502
Gabre	gamma-aminobutyric acid (GABA) A receptor, subunit epsilon	ENSMUSG00000031340
Gabrg2	gamma-aminobutyric acid (GABA) A receptor, subunit gamma 2	ENSMUSG00000020436	2.12439	2.0704
Gabrg3	gamma-aminobutyric acid (GABA) A receptor, subunit gamma 3	ENSMUSG00000055026	2.77758
Gabrp	gamma-aminobutyric acid (GABA) A receptor, pi	ENSMUSG00000020159
Gabrr1	gamma-aminobutyric acid (GABA) C receptor, subunit rho 1	ENSMUSG00000028280			30.0891
Gabrr2	gamma-aminobutyric acid (GABA) C receptor, subunit rho 2	ENSMUSG00000023267	-4.8757
Gad1	glutamate decarboxylase 1	ENSMUSG00000070880			-2.23361
Gad2	glutamic acid decarboxylase 2	ENSMUSG00000026787
Gphn	gephyrin	ENSMUSG00000047454
Nlgn2	neuroligin 2	ENSMUSG00000051790
Slc12a2	solute carrier family 12, member 2	ENSMUSG00000024597	-10.9451	-2.74855	3.13889
Slc12a5	solute carrier family 12, member 5	ENSMUSG00000017740	2.69845	3.45395
Slc32a1	solute carrier family 32 (GABA vesicular transporter), member 1	ENSMUSG00000037771
Slc6a1	solute carrier family 6 (neurotransmitter transporter, GABA), member 1	ENSMUSG00000030310
Slc6a11	solute carrier family 6 (neurotransmitter transporter, GABA), member 11	ENSMUSG00000030307	4.05529
